# Low copy CRISPR-Cas13d mitigates collateral RNA cleavage

**DOI:** 10.1101/2024.05.13.594039

**Authors:** Sydney K. Hart, Hans-Hermann Wessels, Alejandro Méndez-Mancilla, Simon Müller, Gediminas Drabavicius, Olivia Choi, Neville E. Sanjana

## Abstract

While CRISPR-Cas13 systems excel in accurately targeting RNA, the potential for collateral RNA degradation poses a concern for therapeutic applications and limits broader adoption for transcriptome perturbations. We evaluate the extent to which collateral RNA cleavage occurs when *Rfx*Cas13d is delivered via plasmid transfection or lentiviral transduction and find that collateral activity only occurs with high levels of *Rfx*Cas13d expression. Using transcriptome-scale and combinatorial CRISPR pooled screens in cell lines with low-copy *Rfx*Cas13d, we find high on-target knockdown, without extensive collateral activity regardless of the expression level of the target gene. In contrast, transfection of *Rfx*Cas13d, which yields higher nuclease expression, results in collateral RNA degradation. Further, our analysis of a high-fidelity Cas13 variant uncovers a marked decrease in on-target efficiency, suggesting that its reduced collateral activity may be due to an overall diminished nuclease capability.
