## Supplementary Table 6 for "Low copy CRISPR-Cas13d mitigates collateral RNA cleavage"

### Sheet: Oligos for sequencing
Supplementary Table 7. Oligonucleotides used in this study
Library amplification from single stranded synthesized oligo pool (HPLC-purified)
fwd	TATATATCTTGTGGAAAGGACGAAACACCGAACCCCTACCAACTGGTCGGGGTTTGAAAC
rev	ACTGACGGGCACCGGAGCCAATTCCCACTCCTTTCAAGACCTAGCTAGCGAATTCAAAAA
Lentivirus gRNA amplification from genomic DNA or LentiGuide plasmid
Name	Sequence	barcode	type
PCR1_fwd	GAGGGCCTATTTCCCATGATTC	-	-
PCR1_rev	GTTGCGAAAAAGAACGTTCACGG	-	-
PCR2_F01	AATGATACGGCGACCACCGAGATCTACACTCTTTCCCTACACGACGCTCTTCCGATCTtAAGTAGAGtcttgtggaaaggacgaaacaccg	AAGTAGAG	i5
PCR2_F02	AATGATACGGCGACCACCGAGATCTACACTCTTTCCCTACACGACGCTCTTCCGATCTatACACGATCtcttgtggaaaggacgaaacaccg	ACACGATC	i5
PCR2_F03	AATGATACGGCGACCACCGAGATCTACACTCTTTCCCTACACGACGCTCTTCCGATCTgatCGCGCGGTtcttgtggaaaggacgaaacaccg	CGCGCGGT	i5
PCR2_F04	AATGATACGGCGACCACCGAGATCTACACTCTTTCCCTACACGACGCTCTTCCGATCTcgatCATGATCGtcttgtggaaaggacgaaacaccg	CATGATCG	i5
PCR2_F05	AATGATACGGCGACCACCGAGATCTACACTCTTTCCCTACACGACGCTCTTCCGATCTtcgatCGTTACCAtcttgtggaaaggacgaaacaccg	CGTTACCA	i5
PCR2_F06	AATGATACGGCGACCACCGAGATCTACACTCTTTCCCTACACGACGCTCTTCCGATCTatcgatTCCTTGGTtcttgtggaaaggacgaaacaccg	TCCTTGGT	i5
PCR2_F07	AATGATACGGCGACCACCGAGATCTACACTCTTTCCCTACACGACGCTCTTCCGATCTgatcgatAACGCATTtcttgtggaaaggacgaaacaccg	AACGCATT	i5
PCR2_F08	AATGATACGGCGACCACCGAGATCTACACTCTTTCCCTACACGACGCTCTTCCGATCTcgatcgatACAGGTATtcttgtggaaaggacgaaacaccg	ACAGGTAT	i5
PCR2_F09	AATGATACGGCGACCACCGAGATCTACACTCTTTCCCTACACGACGCTCTTCCGATCTacgatcgatAGGTAAGGtcttgtggaaaggacgaaacaccg	AGGTAAGG	i5
PCR2_F10	AATGATACGGCGACCACCGAGATCTACACTCTTTCCCTACACGACGCTCTTCCGATCTtAACAATGGtcttgtggaaaggacgaaacaccg	AACAATGG	i5
PCR2_R1	CAAGCAGAAGACGGCATACGAGATAGGTCGCAGTGACTGGAGTTCAGACGTGTGCTCTTCCGATCTgatgagccaattcccactcctttcaag	TGCGACCT	i7
PCR2_R2	CAAGCAGAAGACGGCATACGAGATCGAGCAGTGTGACTGGAGTTCAGACGTGTGCTCTTCCGATCTgagccaattcccactcctttcaag	ACTGCTCG	i7
PCR2_R3	CAAGCAGAAGACGGCATACGAGATTAGAGGAGGTGACTGGAGTTCAGACGTGTGCTCTTCCGATCTtgagccaattcccactcctttcaag	CTCCTCTA	i7
PCR2_R4	CAAGCAGAAGACGGCATACGAGATACCCTTTCGTGACTGGAGTTCAGACGTGTGCTCTTCCGATCTatgagccaattcccactcctttcaag	GAAAGGGT	i7
PCR2_R5	CAAGCAGAAGACGGCATACGAGATGTTTACCAGTGACTGGAGTTCAGACGTGTGCTCTTCCGATCTgatgagccaattcccactcctttcaag	TGGTAAAC	i7
PCR2_R6	CAAGCAGAAGACGGCATACGAGATTACCTTGTGTGACTGGAGTTCAGACGTGTGCTCTTCCGATCTcgatgagccaattcccactcctttcaag	ACAAGGTA	i7
PCR2_R7	CAAGCAGAAGACGGCATACGAGATACGGGACGGTGACTGGAGTTCAGACGTGTGCTCTTCCGATCTtcgatgagccaattcccactcctttcaag	CGTCCCGT	i7
PCR2_R8	CAAGCAGAAGACGGCATACGAGATGGTACCACGTGACTGGAGTTCAGACGTGTGCTCTTCCGATCTatcgatgagccaattcccactcctttcaag	GTGGTACC	i7
PCR2_R9	CAAGCAGAAGACGGCATACGAGATCTATAGTAGTGACTGGAGTTCAGACGTGTGCTCTTCCGATCTgatcgatgagccaattcccactcctttcaag	TACTATAG	i7
PCR2_R10	CAAGCAGAAGACGGCATACGAGATCAATACCTGTGACTGGAGTTCAGACGTGTGCTCTTCCGATCTcgatcgatgagccaattcccactcctttcaag	AGGTATTG	i7
PCR2_R11	CAAGCAGAAGACGGCATACGAGATACTAGGAGGTGACTGGAGTTCAGACGTGTGCTCTTCCGATCTacgatcgatgagccaattcccactcctttcaag	CTCCTAGT	i7
PCR2_R12	CAAGCAGAAGACGGCATACGAGATTTGGCATCGTGACTGGAGTTCAGACGTGTGCTCTTCCGATCTgagccaattcccactcctttcaag	GATGCCAA	i7
PCR2_R13	CAAGCAGAAGACGGCATACGAGATGGCCTTGAGTGACTGGAGTTCAGACGTGTGCTCTTCCGATCTtgagccaattcccactcctttcaag	TCAAGGCC	i7

### Sheet: Oligos for validations
Supplementary Table 7. Oligonucleotides used in this study
Target	qPCR sense oligo sequence (5'-3')	qPCR antisense oligo sequence (5'-3')
MIF	CAGCCCGGACAGGGTCTAC	GGCGAAGGTGGAGTTGTTCC
CD46	CTCGATGGCAGCGACACAAT	ACTAGATGGAGGCAGCACTTT
GAPDH	TCGGAGTCAACGGATTTGGT	TTCCCGTTCTCAGCCTTGAC
Target	guide sequence	sense oligo sequence (5' - 3')	antisense oligo sequence (5' - 3')
MIF	GTTTACGATGAACATCGGCATGA	AAACGTTTACGATGAACATCGGCATGA	AAAATCATGCCGATGTTCATCGTAAAC
FTH1	TGTCAAAGAGATATTCCGCCAAG	AAACTGTCAAAGAGATATTCCGCCAAG	AAAACTTGGCGGAATATCTCTTTGACA
CD46	AGACAATTGTGTCGCTGCCATCG	AAACAGACAATTGTGTCGCTGCCATCG	AAAACGATGGCAGCGACACAATTGTCT
NT_1	CGAATAAGAATGGCGTTACAAAA	AAACCGAATAAGAATGGCGTTACAAAA	AAAATTTTGTAACGCCATTCTTATTCG
NT_2	CTAATCACTGACGACGAGCGTAC	AAACCTAATCACTGACGACGAGCGTAC	AAAAGTACGCTCGTCGTCAGTGATTAG
MDM1	GTCATAGCCCATAATGTCCACCT	AAACGTCATAGCCCATAATGTCCACCT	AAAAAGGTGGACATTATGGGCTATGAC
MDM1	CCAGTACCATAAAAGCCATCACT	AAACCCAGTACCATAAAAGCCATCACT	AAAAAGTGATGGCTTTTATGGTACTGG
MRC2	TCTTCGAAAGTCACGAGGCAGCT	AAACTCTTCGAAAGTCACGAGGCAGCT	AAAAAGCTGCCTCGTGACTTTCGAAGA
MRC2	CACTTCCCGCAGATGAGGATCTC	AAACCACTTCCCGCAGATGAGGATCTC	AAAAGAGATCCTCATCTGCGGGAAGTG
VIM	CATCCGCCAGAACTTGTCCCCGT	AAACCATCCGCCAGAACTTGTCCCCGT	AAAAACGGGGACAAGTTCTGGCGGATG
VIM	ACCTGCTCACTCAGGCTCAGCGT	AAACACCTGCTCACTCAGGCTCAGCGT	AAAAACGCTGAGCCTGAGTGAGCAGGT
Target	guide sequence (mismatches in red)	parental guide sequence	Predicted Activity
HDAC1	AGAATTTAATGTCGTCATCGCTG	AGAATTTAATGTAGTCATCGCTG	0.55
HDAC2	ACCAGATAATGAGTCTGCACCCC	ACCAGATAATGAGTCTGCACCAC	0.55
HDAC1	CACAGCTGTCTCATATGTCCAGC	CACAGCTGTCTCATATGTCCAGC	1
HDAC2	AATAGCTTGCATCTGGACACCAG	AATAGCTTGCATCTGGACACCAG	1
NT_3	GACGTTCGGGCGCTGCGACCATC	GACGTTCGGGCGCTGCGACCATC
NT_4	CGCCGCTTGGCGTCAGCAATAGA	CGCCGCTTGGCGTCAGCAATAGA

### Sheet: Oligos for cloning
Supplementary Table 7. Oligonucleotides used in this study
Sequences for Gibson Cloning of hfCas13d into TetO-NLS-RfxCas13d-NLS-WPRE-EFS-rtTA3-2A-Blast pLentiRNACRISPR_007
sense oligo sequence (5' - 3')	gcaaagggcgaattcgacccaagtttgtacagccaccatgagccccaagaag
antisense oligo sequence (5' - 3')	cgaattgccggaattcaccactttgtacattaagcgtaatctggaacatcgtatgg
Sequences for Gibson Cloning of rtTA3-P2A-EGFP into TetO-NLS-RfxCas13d-NLS-WPRE-EFS-rtTA3-2A-Blast pLentiRNACRISPR_007
fragment 1: sense oligo sequence (5' - 3')	tttgccgccagaacacaggaccggttctagagcgc
fragment 1: antisense oligo sequence (5' - 3')	agctcctcgcccttgctcactcccggtccaggattctcttcgacat
fragment 2: sense oligo sequence (5' - 3')	tcgaagagaatcctggaccgggagtgagcaagggcgaggag
fragment 2: antisense oligo sequence (5' - 3')	gtaagtcattggtcttaaaggtaccttacttgtacagctcgtccatgcc
